# Pseudogenes confirm ongoing loss of ethylene biosynthesis in seagrasses

**DOI:** 10.64898/2026.06.09.731081

**Authors:** Sébastien Cabanac, Christophe Dunand, Catherine Mathé

## Abstract

Many flowering plant species have adopted an aquatic lifestyle, contrasting with their terrestrial ancestors. Adapting to an aquatic environment required numerous evolutionary changes, including gene expansion and contraction. One of the most striking contractions has been observed in the genomes of seagrasses, where the ACO and ACS genes, involved in ethylene biosynthesis, are very few in number or even completely absent. To confirm this adaptation, we identified traces of gene loss in the genomes of four seagrass species, in the form of pseudogenes. Surprisingly, no gene loss was found in the species that had completely lost the function of ethylene synthesis, likely indicating an ancient loss of these genes. Conversely, several pseudogenes were found in the species where the ACO and ACS genes are contracting, indicating a recent and potentially ongoing process. We used the same approach on Utricularia gibba, a submerged freshwater plant, and also found a reduced number of ACO and ACS genes. In contrast, two terrestrial species closely related to seagrasses and U. gibba found a higher number of ACO and ACS genes, with no definitive evidence of gene loss. These results confirm that the loss of ethylene biosynthesis function in seagrasses is indeed linked to gene loss and suggests that it is an adaptation to a submerged rather than a marine lifestyle.
