## Supplemental Table 2 for "Pseudogenes confirm ongoing loss of ethylene biosynthesis in seagrasses"

### Sheet: Feuille1
Table S2. Pseudogenes that do not correspond to a gene loss.
Gene name	Species	Protein identifier	Best hit on Arabidopsis thaliana	Identified by aligning	from	to	Expected gap at…
ACS1	Colocasia esculenta	MP035794	AT3G61510.1	EVM0021541.1	203	486	~218
ACS1	Colocasia esculenta	MP035795	AT3G61510.1	EVM0021541.1	203	486	~218
