## Supplemental Table 3 for "Pseudogenes confirm ongoing loss of ethylene biosynthesis in seagrasses"

### Sheet: Feuille1
Table S3. List of virus or transposon-related domains.
Domain identifier	Database
G3DSA:1.10.1170.10:FF:000002	CATH / Gene3D v4.4
G3DSA:1.10.340.70	CATH / Gene3D v4.4
G3DSA:1.10.340.70:FF:000001	CATH / Gene3D v4.4
G3DSA:3.10.10.10	CATH / Gene3D v4.4
G3DSA:3.10.10.10:FF:000002	CATH / Gene3D v4.4
G3DSA:3.10.20.370:FF:000001	CATH / Gene3D v4.4
G3DSA:3.30.420.10:FF:000032	CATH / Gene3D v4.4
G3DSA:3.30.70.270:FF:000003	CATH / Gene3D v4.4
G3DSA:3.30.70.270:FF:000020	CATH / Gene3D v4.4
G3DSA:3.30.70.270:FF:000026	CATH / Gene3D v4.4
G3DSA:3.40.395.10	CATH / Gene3D v4.4
G3DSA:3.40.50.150	CATH / Gene3D v4.4
PF00075	Pfam v38.1
PF00078	Pfam v38.1
PF00665	Pfam v38.1
PF01385	Pfam v38.1
PF02281	Pfam v38.1
PF02925	Pfam v38.1
PF02992	Pfam v38.1
PF03004	Pfam v38.1
PF03017	Pfam v38.1
PF03108	Pfam v38.1
PF03184	Pfam v38.1
PF03216	Pfam v38.1
PF03221	Pfam v38.1
PF03732	Pfam v38.1
PF04195	Pfam v38.1
PF04687	Pfam v38.1
PF05627	Pfam v38.1
PF05699	Pfam v38.1
PF05733	Pfam v38.1
PF05840	Pfam v38.1
PF05919	Pfam v38.1
PF05970	Pfam v38.1
PF06217	Pfam v38.1
PF06461	Pfam v38.1
PF07727	Pfam v38.1
PF08283	Pfam v38.1
PF08284	Pfam v38.1
PF09133	Pfam v38.1
PF09588	Pfam v38.1
PF10536	Pfam v38.1
PF10551	Pfam v38.1
PF11128	Pfam v38.1
PF12507	Pfam v38.1
PF12776	Pfam v38.1
PF12843	Pfam v38.1
PF13259	Pfam v38.1
PF13358	Pfam v38.1
PF13359	Pfam v38.1
PF13456	Pfam v38.1
PF13837	Pfam v38.1
PF13952	Pfam v38.1
PF13960	Pfam v38.1
PF13963	Pfam v38.1
PF13975	Pfam v38.1
PF13976	Pfam v38.1
PF14214	Pfam v38.1
PF14223	Pfam v38.1
PF14244	Pfam v38.1
PF14372	Pfam v38.1
PF14529	Pfam v38.1
PF16282	Pfam v38.1
PF16770	Pfam v38.1
PF17917	Pfam v38.1
PF17921	Pfam v38.1
PF19259	Pfam v38.1
PF20167	Pfam v38.1
PF22936	Pfam v38.1
PF24626	Pfam v38.1
PS00141	PROSITE realease 2026_01
PS00555	PROSITE realease 2026_01
PS50016	PROSITE realease 2026_01
PS50175	PROSITE realease 2026_01
PS50878	PROSITE realease 2026_01
PS50994	PROSITE realease 2026_01
PS51293	PROSITE realease 2026_01
PTHR11439	PANTHER v19.0
PTHR19446	PANTHER v19.0
PTHR24559	PANTHER v19.0
PTHR31099	PANTHER v19.0
PTHR31704	PANTHER v19.0
PTHR33144	PANTHER v19.0
PTHR33240	PANTHER v19.0
PTHR34222	PANTHER v19.0
PTHR34835	PANTHER v19.0
PTHR35990	PANTHER v19.0
PTHR42648	PANTHER v19.0
PTHR46250	PANTHER v19.0
PTHR46890	PANTHER v19.0
PTHR47718	PANTHER v19.0
PTHR48258	PANTHER v19.0
PTHR48451	PANTHER v19.0
PTHR48475	PANTHER v19.0
SSF47195	SUPERFAMILY 2
SSF53098	SUPERFAMILY 2
SSF57756	SUPERFAMILY 2
cd00167	Conserved Domain Database v3.21
cd00303	Conserved Domain Database v3.21
cd01647	Conserved Domain Database v3.21
cd01650	Conserved Domain Database v3.21
cd09272	Conserved Domain Database v3.21
cd09274	Conserved Domain Database v3.21
cd11658	Conserved Domain Database v3.21
cd11659	Conserved Domain Database v3.21
cd11660	Conserved Domain Database v3.21
cd15543	Conserved Domain Database v3.21
